# An ancient route towards salicylic acid and its implications for the perpetual *Trichormus–Azolla* symbiosis

**DOI:** 10.1101/2021.03.12.435107

**Authors:** Sophie de Vries, Cornelia Herrfurth, Fay-Wei Li, Ivo Feussner, Jan de Vries

## Abstract

Despite its small size, the water fern *Azolla* is a giant among plant symbioses. Within each of its leaflets, a specialized leaf cavity is home to a population of nitrogen-fixing cyanobacteria (cyanobionts). While examples of nitrogen fixing cyanobionts are found across the land plant tree of life, *Azolla* is unique in that its symbiosis is perpetual: the cyanobionts are inherited during sexual and vegetative propagation of the fern. What underpins the communication between the two partners? In angiosperms, the phytohormone salicylic acid (SA) is a well-known regulator of plant–microbe interactions. Using HPLC-MS/MS, we pinpoint the presence of SA in the fern; using comparative genomics and phylogenetics, we mined homologs of SA biosynthesis genes across Chloroplastida (Viridiplantae). While canonical isochorismate synthase (ICS) sequences are largely limited to angiosperms, homologs for the entire Phenylalanine ammonia-lyase (PAL)-dependent pathway likely existed in the last common ancestor of land plants. Indeed, *A. filiculoides* secondarily lost its ICS, but has the genetic competence to derive SA from benzoic acid. Global gene expression data from cyanobiont-containing and -free *A. filiculoides* unveil a putative feedback loop: SA appears to induce cyanobacterial proliferation, which in turn down-regulates genes in SA biosynthesis and its responses.
