## Supplemental Data S2 for "An ancient route towards salicylic acid and its implications for the perpetual *Trichormus–Azolla* symbiosis"

### Sheet: S2A
Dataset S2A. Gene expression levels of the benzoic acid pathway in TPM.
Gene family	ID	nitroY_cyY1	nitroY_cyY2	nitroY_cyY3	nitroN_cyY1	nitroN_cyY2	nitroN_cyY3	nitroY_cyN1	nitroY_cyN2	nitroY_cyN3	nitroN_cyN1	nitroN_cyN2	nitroN_cyN3
PAL	Azfi_s0009.g011807	85.9516	86.1007	101.753	155.498	64.219	61.4912	121	134.279	71.4128	573.581	780.361	820.184
	Azfi_s0063.g035292	4.52103	3.19524	6.01462	3.29446	3.66427	2.55579	4.2131	2.97437	4.05332	2.76085	1.33466	2.59958
	Azfi_s0063.g035303	226.351	229.066	266.362	183.218	216.365	210.316	256.934	253.146	305.801	127.55	120.27	133.698
	Azfi_s0096.g043679	1.33591	1.5221	1.25066	2.72001	2.08023	1.73277	2.04005	2.15953	1.89145	3.16473	2.59504	3.1072
	Azfi_s0123.g048412	1716.44	1463.71	1769.59	1800.19	1455.42	1161.3	1835.05	2486.15	1510.71	1979.15	1958	1948.83
	Azfi_s0163.g054246	8.07071	6.15525	11.1978	6.12528	7.32277	5.13271	10.2847	6.9769	11.3606	5.86011	5.42142	10.0857
	Azfi_s0205.g057722	2.02976	1.49457	2.78247	1.18078	1.6914	0.871593	2.63287	1.68041	3.08124	1.99933	1.2693	2.54963
4CL	Azfi_s0003.g007625	11.5838	11.4553	8.78499	10.7224	12.6976	13.5141	13.2801	9.92282	11.2188	11.0722	13.0866	13.8523
	Azfi_s0013.g013344	18.4173	20.74	18.0152	13.5481	15.4185	16.1603	22.848	25.6652	17.0637	29.9976	40.8298	29.3952
	Azfi_s0114.g046013	0	0.0256677	0	0	0	0.0252806	0	0	0	0	0	0
	Azfi_s0030.g024259	45.9012	36.8633	48.8343	54.0176	33.399	35.8388	46.8617	48.8033	32.6718	118.574	132.617	129.381
AAE clade VI (BZO1/CNL candidates )	Azfi_s0159.g053935	43.1292	33.456	44.2537	32.2361	23.1857	23.6206	52.6485	43.4341	62.6285	44.1877	45.031	36.7118
AIM1	Azfi_s0256.g060521	36.6847	33.9142	33.7965	33.0821	30.7392	37.1193	37.2146	38.5184	52.4158	44.0602	37.2751	30.8346
KAT(2)	Azfi_s0001.g000824	102.072	100.81	114.455	97.1333	94.2524	97.4337	134.569	126.879	145.49	119.364	120.382	107.333
DHNAT1/2	Azfi_s0008.g011631	2.96305	3.41459	2.61862	3.83697	3.55274	3.38209	4.54684	4.08986	3.55336	3.40413	3.77772	2.98811
BALDH	Azfi_s0078.g038198	129.58	125.427	131.145	95.5411	154.71	150.543	90.7844	106.008	96.5761	73.0683	73.0025	74.2057
	Azfi_s0049.g030778	6.67563	7.16149	5.81058	5.64461	5.58823	7.42936	5.22862	4.90514	4.83324	4.48614	5.62418	4.0955
	Azfi_s0083.g038897	35	37.2439	41.8976	33.2741	21.2973	22.4476	91.8618	85.5567	68.2575	56.922	58.5507	59.6362
AAO4	Azfi_s0158.g053886	34.9893	37.2596	31.7683	22.5642	24.0742	25.2366	48.6294	50.969	48.0249	60.0281	55.965	38.8915
	Azolla filiculoides grown with
treatments	fixed nitrogen	cyanobiont
nYcN	yes	no
nNcN	no	no
nYcY	yes	yes
nNcY	no	yes

### Sheet: S2B
Dataset S2B. Log2(fold-change) [logFC] and false discovery rate [FDR] of genes in the benzoic acid synthesis pathway towards SA.
comparisons		presence of fixed nitrogen vs. absence				presence of the cyanobiont vs. absence				alteration of both components at the same time
Gene family	ID	logFC_nYcN_vs_nNcN	FDR_nYcN_vs_nNcN	logFC_nYcY_nNcY	FDR_nYcY_nNcY	logFC_nYcY_vs_nYcN	FDR_nYcY_vs_nYcN	logFC_nNcY_vs_nNcN	FDR_nNcY_vs_nNcN	logFC_nYcY_vs_nNcN	FDR_nYcY_vs_nNcN	logFC_nYcN_vs_nNcY	FDR_nYcN_vs_nNcY
PAL	Azfi_s0009.g011807	-2.81382	1.79493e-32	-0.0321055	1	-0.153321	0.638221	-2.9398	6.07122e-20	-2.95997	6.62085e-70	0.116226	0.904042
	Azfi_s0063.g035292	0.66239	0.217774	0.518948	0.475022	0.390707	0.371599	0.530192	0.299997	1.06105	0.010102	0.123633	0.890417
	Azfi_s0063.g035303	1.02125	8.07786e-11	0.231627	0.484976	-0.0777404	0.742846	0.708301	9.60975e-05	0.951122	1.19358e-12	0.305291	0.126178
	Azfi_s0096.g043679	-0.616334	0.162158	-0.669405	0.293621	-0.46767	0.255188	-0.418568	0.361866	-1.07625	0.00111967	-0.206217	0.752939
	Azfi_s0123.g048412	-0.0866842	0.879965	0.15834	0.829603	-0.137136	0.6154	-0.386073	0.0743513	-0.216129	0.136985	0.290816	0.30466
	Azfi_s0163.g054246	0.32863	0.55508	0.441371	0.459675	-0.0692652	0.970096	-0.186608	0.747162	0.266342	0.545091	0.506107	0.126125
	Azfi_s0205.g057722	0.256184	0.809404	0.73603	0.392434	-0.128177	0.924007	-0.612363	0.297701	0.135553	0.900462	0.859469	0.0932417
4CL	Azfi_s0003.g007625	-0.221595	0.488348	-0.229932	0.631828	-0.0136649	1	-0.00974047	1	-0.228318	0.28836	-0.219587	0.421928
	Azfi_s0013.g013344	-0.677923	0.00105862	0.328314	0.271968	-0.0987695	0.762589	-1.10868	1.49735e-09	-0.769096	2.74266e-07	0.423283	0.0800947
	Azfi_s0114.g046013	0	1	0.0338314	1	1.85938	1	1.85009	1	1.87031	1	-1.84411	1
	Azfi_s0030.g024259	-1.6429	5.08913e-22	0.0934226	0.991721	0.13663	0.604254	-1.60359	1.73262e-16	-1.49881	1.84601e-27	-0.0478339	0.977967
AAE clade VI (BZO1/CNL candidates )	Azfi_s0159.g053935	0.267043	0.238775	0.608725	0.00241868	-0.294837	0.126885	-0.640189	0.000204085	-0.0201733	1	0.89911	1.36744e-06
AIM1	Azfi_s0256.g060521	0.12773	0.737033	0.0387824	1	-0.199402	0.296221	-0.113731	0.671644	-0.0635672	0.787371	0.234446	0.311384
KAT(2)	Azfi_s0001.g000824	0.160115	0.483856	0.12712	0.811959	-0.259624	0.0515532	-0.230161	0.23135	-0.0917654	0.586509	0.382637	0.0201911
DHNAT1/2	Azfi_s0008.g011631	0.192066	0.774439	-0.267547	0.813619	-0.336978	0.361328	0.118907	0.864343	-0.137555	0.778347	0.0653508	0.987772
BALDH	Azfi_s0078.g038198	0.340351	0.0542891	-0.0705203	1	0.494289	8.31914e-06	0.901973	4.16874e-05	0.842508	7.44264e-13	-0.569049	0.01225
	Azfi_s0049.g030778	0.00858436	1	0.0624617	1	0.491383	0.0720906	0.433451	0.222684	0.507061	0.0644336	-0.432067	0.212275
	Azfi_s0083.g038897	0.413136	0.0252419	0.566974	0.00917458	-1.00475	1.17456e-14	-1.16241	2.6883e-10	-0.583991	1.07048e-05	1.56713	5.29043e-17
AAO4	Azfi_s0158.g053886	-0.13104	0.680262	0.521262	0.0012967	-0.407337	0.000257963	-1.06285	5.87205e-09	-0.530256	0.000420056	0.924628	2.68651e-10
	Azolla filiculoides grown with
treatments	fixed nitrogen	cyanobiont
nYcN	yes	no
nNcN	no	no
nYcY	yes	yes
nNcY	no	yes
